# An atlas of transcriptionally defined cell populations in the rat ventral tegmental area

**DOI:** 10.1101/2021.06.02.446737

**Authors:** Robert A. Phillips, Jennifer J. Tuscher, Samantha L. Black, Lara Ianov, Jeremy J. Day

## Abstract

The ventral tegmental area (VTA) is a complex brain region that is essential for reward function but is also implicated in neuropsychiatric diseases including substance abuse. While decades of research on VTA function have focused on the role of dopaminergic neurons, recent evidence has identified critical roles for VTA GABAergic and glutamatergic neurons in reward processes as well. Interestingly, molecular characterization has revealed that subsets of these neurons express genes involved in the transport, synthesis, and vesicular packaging of multiple neurotransmitters, providing evidence for co-release neurons. However, these studies have largely relied on low-throughput methods, and the molecular architecture of the VTA has not been comprehensively examined. Here, we performed single nucleus RNA-sequencing (snRNA-seq) on 21,600 VTA cells from male and female Sprague-Dawley rats to generate a transcriptional atlas of the rat VTA. We identified 16 transcriptionally distinct cell types within the VTA, including 7 neuronal populations. Further subclustering revealed several VTA neuronal populations expressing markers for more than one neurotransmitter system, with one cluster exhibiting high expression levels of genes involved in the synthesis and transport of GABA, glutamate, and dopamine. Finally, snRNA-seq enabled the de novo identification of thousands of marker genes for each transcriptionally distinct population, revealing cluster-specific enrichment of gene sets implicated in neuropsychiatric and neurodevelopmental disorders, as well as specific phenotypes associated with alcohol and tobacco use. Together, these results highlight the heterogeneity of cellular populations in the VTA and identify novel markers and disease-linked genes enriched in distinct neuronal subtypes.
