## Supplementary Table 3 for "An atlas of transcriptionally defined cell populations in the rat ventral tegmental area"

### Sheet: Sheet1
CellType	GWAS Phenotype	Empirical p-Value	-log10( p-value)	FDR	Level of Significance
DA-Neuron	Alzheimer's Disease	0.95231	0.0212217	1
Glut-Neuron-1	Alzheimer's Disease	0.93212	0.0305282	1
Glut-Neuron-2	Alzheimer's Disease	0.95987	0.0177876	1
Glut-Neuron-3	Alzheimer's Disease	0.99075	0.00403592	1
GABA-Neuron-1	Alzheimer's Disease	0.6368	0.195997	1
GABA-Neuron-2	Alzheimer's Disease	0.97809	0.00962118	1
Interneuron-1	Alzheimer's Disease	0.68634	0.163461	1
Astrocyte	Alzheimer's Disease	0.17964	0.745597	1
Microglia	Alzheimer's Disease	0.0061117	2.21384	0.0977872
Olig-1	Alzheimer's Disease	0.5276	0.277695	1
Olig-2	Alzheimer's Disease	0.33921	0.469531	1
OPC-Olig-1	Alzheimer's Disease	0.95375	0.0205654	1
OPC-Olig-2	Alzheimer's Disease	0.9724	0.012155	1
Polydendrocyte	Alzheimer's Disease	0.03569	1.44745	0.57104
Mural	Alzheimer's Disease	0.91289	0.0395816	1
Endothelial	Alzheimer's Disease	0.86118	0.0649061	1
DA-Neuron	ADHD	0.0055622	2.25475	0.0889952
Glut-Neuron-1	ADHD	0.00061443	3.21153	0.00983088	**
Glut-Neuron-2	ADHD	0.0032699	2.48547	0.0523184
Glut-Neuron-3	ADHD	0.0022028	2.65702	0.0352448	*
GABA-Neuron-1	ADHD	0.024639	1.60838	0.394224
GABA-Neuron-2	ADHD	0.018002	1.74468	0.288032
Interneuron-1	ADHD	0.0067918	2.16802	0.108669
Astrocyte	ADHD	0.31802	0.497546	1
Microglia	ADHD	0.202	0.694649	1
Olig-1	ADHD	0.51272	0.29012	1
Olig-2	ADHD	0.76756	0.114888	1
OPC-Olig-1	ADHD	0.1679	0.774949	1
OPC-Olig-2	ADHD	0.23848	0.622548	1
Polydendrocyte	ADHD	0.057087	1.24346	0.913392
Mural	ADHD	0.95617	0.0194649	1
Endothelial	ADHD	0.25249	0.597756	1
DA-Neuron	Autsim Spectrum Disorder	0.027295	1.56392	0.43672
Glut-Neuron-1	Autsim Spectrum Disorder	0.016273	1.78853	0.260368
Glut-Neuron-2	Autsim Spectrum Disorder	0.011631	1.93438	0.186096
Glut-Neuron-3	Autsim Spectrum Disorder	0.019018	1.72084	0.304288
GABA-Neuron-1	Autsim Spectrum Disorder	0.091563	1.03828	1
GABA-Neuron-2	Autsim Spectrum Disorder	0.0018836	2.72501	0.0301376	*
Interneuron-1	Autsim Spectrum Disorder	0.0026055	2.58411	0.041688	*
Astrocyte	Autsim Spectrum Disorder	0.40418	0.393425	1
Microglia	Autsim Spectrum Disorder	0.87424	0.0583693	1
Olig-1	Autsim Spectrum Disorder	0.15432	0.811578	1
Olig-2	Autsim Spectrum Disorder	0.14775	0.830473	1
OPC-Olig-1	Autsim Spectrum Disorder	0.19141	0.718035	1
OPC-Olig-2	Autsim Spectrum Disorder	0.0835	1.07831	1
Polydendrocyte	Autsim Spectrum Disorder	0.12501	0.903055	1
Mural	Autsim Spectrum Disorder	0.76393	0.116946	1
Endothelial	Autsim Spectrum Disorder	0.75927	0.119604	1
DA-Neuron	Bipolar Disorder	0.0049214	2.30791	0.0787424
Glut-Neuron-1	Bipolar Disorder	4.6272e-05	4.33468	0.000740352	***
Glut-Neuron-2	Bipolar Disorder	0.014577	1.83633	0.233232
Glut-Neuron-3	Bipolar Disorder	0.00076322	3.11735	0.0122115	*
GABA-Neuron-1	Bipolar Disorder	0.00019344	3.71345	0.00309504	**
GABA-Neuron-2	Bipolar Disorder	0.002587	2.5872	0.041392	*
Interneuron-1	Bipolar Disorder	0.00011858	3.92599	0.00189728	**
Astrocyte	Bipolar Disorder	0.054002	1.26759	0.864032
Microglia	Bipolar Disorder	0.85738	0.0668267	1
Olig-1	Bipolar Disorder	0.097387	1.0115	1
Olig-2	Bipolar Disorder	0.10695	0.970819	1
OPC-Olig-1	Bipolar Disorder	0.1786	0.748119	1
OPC-Olig-2	Bipolar Disorder	0.49503	0.305368	1
Polydendrocyte	Bipolar Disorder	0.017966	1.74555	0.287456
Mural	Bipolar Disorder	0.98365	0.0071594	1
Endothelial	Bipolar Disorder	0.84636	0.0724449	1
DA-Neuron	Parkinson's Disease	0.02942	1.53136	0.47072
Glut-Neuron-1	Parkinson's Disease	0.068918	1.16167	1
Glut-Neuron-2	Parkinson's Disease	0.20822	0.681478	1
Glut-Neuron-3	Parkinson's Disease	0.010735	1.9692	0.17176
GABA-Neuron-1	Parkinson's Disease	0.10319	0.986362	1
GABA-Neuron-2	Parkinson's Disease	0.28034	0.552315	1
Interneuron-1	Parkinson's Disease	0.048046	1.31834	0.768736
Astrocyte	Parkinson's Disease	0.4386	0.357931	1
Microglia	Parkinson's Disease	0.1327	0.877129	1
Olig-1	Parkinson's Disease	0.0077658	2.10981	0.124253
Olig-2	Parkinson's Disease	0.22191	0.653823	1
OPC-Olig-1	Parkinson's Disease	0.67939	0.167881	1
OPC-Olig-2	Parkinson's Disease	0.72861	0.137505	1
Polydendrocyte	Parkinson's Disease	0.097514	1.01093	1
Mural	Parkinson's Disease	0.82916	0.0813617	1
Endothelial	Parkinson's Disease	0.99128	0.00380366	1
DA-Neuron	Schizophrenia	0.0006421	3.1924	0.0102736	*
Glut-Neuron-1	Schizophrenia	1.2271e-07	6.91112	1.96336e-06	****
Glut-Neuron-2	Schizophrenia	1.3095e-07	6.88289	2.0952e-06	****
Glut-Neuron-3	Schizophrenia	5.1453e-07	6.28859	8.23248e-06	****
GABA-Neuron-1	Schizophrenia	1.3415e-06	5.87241	2.1464e-05	****
GABA-Neuron-2	Schizophrenia	1.643e-05	4.78436	0.00026288	***
Interneuron-1	Schizophrenia	1.0035e-05	4.99848	0.00016056	***
Astrocyte	Schizophrenia	0.040072	1.39716	0.641152
Microglia	Schizophrenia	0.81996	0.0862073	1
Olig-1	Schizophrenia	0.052657	1.27854	0.842512
Olig-2	Schizophrenia	0.017986	1.74507	0.287776
OPC-Olig-1	Schizophrenia	0.10498	0.978893	1
OPC-Olig-2	Schizophrenia	0.41953	0.377237	1
Polydendrocyte	Schizophrenia	0.00027904	3.55433	0.00446464	**
Mural	Schizophrenia	0.94425	0.024913	1
Endothelial	Schizophrenia	0.93694	0.0282882	1
DA-Neuron	Age of Initiation of Regular Smoking	0.044975	1.34703	0.7196
Glut-Neuron-1	Age of Initiation of Regular Smoking	0.048699	1.31248	0.779184
Glut-Neuron-2	Age of Initiation of Regular Smoking	0.10499	0.978852	1
Glut-Neuron-3	Age of Initiation of Regular Smoking	0.23475	0.629394	1
GABA-Neuron-1	Age of Initiation of Regular Smoking	0.029321	1.53282	0.469136
GABA-Neuron-2	Age of Initiation of Regular Smoking	0.053588	1.27093	0.857408
Interneuron-1	Age of Initiation of Regular Smoking	0.013138	1.88147	0.210208
Astrocyte	Age of Initiation of Regular Smoking	0.0074739	2.12645	0.119582
Microglia	Age of Initiation of Regular Smoking	0.19924	0.700623	1
Olig-1	Age of Initiation of Regular Smoking	0.32632	0.486356	1
Olig-2	Age of Initiation of Regular Smoking	0.74463	0.128059	1
OPC-Olig-1	Age of Initiation of Regular Smoking	0.63656	0.196161	1
OPC-Olig-2	Age of Initiation of Regular Smoking	0.86142	0.064785	1
Polydendrocyte	Age of Initiation of Regular Smoking	0.036075	1.44279	0.5772
Mural	Age of Initiation of Regular Smoking	0.88304	0.0540196	1
Endothelial	Age of Initiation of Regular Smoking	0.78666	0.104213	1
DA-Neuron	Cigarettes per day	0.012292	1.91038	0.196672
Glut-Neuron-1	Cigarettes per day	0.0028281	2.54851	0.0452496	*
Glut-Neuron-2	Cigarettes per day	0.00062664	3.20298	0.0100262	*
Glut-Neuron-3	Cigarettes per day	0.018758	1.72681	0.300128
GABA-Neuron-1	Cigarettes per day	0.013271	1.8771	0.212336
GABA-Neuron-2	Cigarettes per day	0.0047956	2.31916	0.0767296
Interneuron-1	Cigarettes per day	0.0023108	2.63624	0.0369728	*
Astrocyte	Cigarettes per day	0.10199	0.991442	1
Microglia	Cigarettes per day	0.82421	0.0839621	1
Olig-1	Cigarettes per day	0.71797	0.143894	1
Olig-2	Cigarettes per day	0.25739	0.589408	1
OPC-Olig-1	Cigarettes per day	0.69217	0.159787	1
OPC-Olig-2	Cigarettes per day	0.61429	0.211627	1
Polydendrocyte	Cigarettes per day	0.021991	1.65776	0.351856
Mural	Cigarettes per day	0.99936	0.000278037	1
Endothelial	Cigarettes per day	0.97173	0.0124544	1
DA-Neuron	Drinks Per Week	3.1395e-06	5.50314	5.0232e-05	****
Glut-Neuron-1	Drinks Per Week	4.9344e-06	5.30677	7.89504e-05	****
Glut-Neuron-2	Drinks Per Week	0.00041719	3.37967	0.00667504	**
Glut-Neuron-3	Drinks Per Week	0.0029598	2.52874	0.0473568	*
GABA-Neuron-1	Drinks Per Week	2.6014e-05	4.58479	0.000416224	***
GABA-Neuron-2	Drinks Per Week	0.0046766	2.33007	0.0748256
Interneuron-1	Drinks Per Week	0.0011536	2.93794	0.0184576	*
Astrocyte	Drinks Per Week	0.0001597	3.7967	0.0025552	**
Microglia	Drinks Per Week	0.75019	0.124829	1
Olig-1	Drinks Per Week	0.19087	0.719262	1
Olig-2	Drinks Per Week	0.11169	0.951986	1
OPC-Olig-1	Drinks Per Week	0.70258	0.153304	1
OPC-Olig-2	Drinks Per Week	0.75531	0.121875	1
Polydendrocyte	Drinks Per Week	0.53227	0.273868	1
Mural	Drinks Per Week	0.80003	0.0968937	1
Endothelial	Drinks Per Week	0.60632	0.217298	1
DA-Neuron	Smoking Cessation	0.008541	2.06849	0.136656
Glut-Neuron-1	Smoking Cessation	0.036065	1.44291	0.57704
Glut-Neuron-2	Smoking Cessation	0.091755	1.03737	1
Glut-Neuron-3	Smoking Cessation	0.00062951	3.201	0.0100722	*
GABA-Neuron-1	Smoking Cessation	0.029076	1.53647	0.465216
GABA-Neuron-2	Smoking Cessation	0.03569	1.44745	0.57104
Interneuron-1	Smoking Cessation	0.0070861	2.14959	0.113378
Astrocyte	Smoking Cessation	0.22581	0.646257	1
Microglia	Smoking Cessation	0.77563	0.110345	1
Olig-1	Smoking Cessation	0.10067	0.9971	1
Olig-2	Smoking Cessation	0.13474	0.870503	1
OPC-Olig-1	Smoking Cessation	0.19807	0.703181	1
OPC-Olig-2	Smoking Cessation	0.42483	0.371785	1
Polydendrocyte	Smoking Cessation	0.054526	1.2634	0.872416
Mural	Smoking Cessation	0.58689	0.231443	1
Endothelial	Smoking Cessation	0.16966	0.770421	1
DA-Neuron	Smoking Initiation	1.5755e-06	5.80258	2.5208e-05	****
Glut-Neuron-1	Smoking Initiation	2.6604e-08	7.57505	4.25664e-07	****
Glut-Neuron-2	Smoking Initiation	3.1688e-08	7.49911	5.07008e-07	****
Glut-Neuron-3	Smoking Initiation	1.5508e-05	4.80944	0.000248128	***
GABA-Neuron-1	Smoking Initiation	1.0608e-05	4.97437	0.000169728	***
GABA-Neuron-2	Smoking Initiation	5.0464e-05	4.29702	0.000807424	***
Interneuron-1	Smoking Initiation	1.8949e-05	4.72241	0.000303184	***
Astrocyte	Smoking Initiation	0.003681	2.43403	0.058896
Microglia	Smoking Initiation	0.93483	0.0292674	1
Olig-1	Smoking Initiation	0.00058492	3.2329	0.00935872	**
Olig-2	Smoking Initiation	0.17471	0.757682	1
OPC-Olig-1	Smoking Initiation	0.25843	0.587657	1
OPC-Olig-2	Smoking Initiation	0.48894	0.310744	1
Polydendrocyte	Smoking Initiation	0.0035328	2.45188	0.0565248
Mural	Smoking Initiation	0.98721	0.00559045	1
Endothelial	Smoking Initiation	0.6902	0.161025	1
